# *Cx3cr1*-BAC-CRE-mediated knockout of toll-like receptor 4 alters mouse communicative behaviors, microglial morphology, and engulfment of synaptic material

**DOI:** 10.64898/2026.09.17.752150

**Authors:** Izabella M Bankowski, Indra R Bishnoi, Eva E Shin, Mia J Cashin, Dorit Möhrle, Haley A Norris, Drew T Barry, Maggie M Slamin, Evan A Bordt

## Abstract

Microglia, the tissue resident immune cells of the central nervous system, are critical regulators of postnatal neural circuit refinement. Innate immune receptors on microglia such as toll-like receptor 4 (TLR4) are best characterized in the context of inflammation, however, endogenous TLR4 ligands are generated during typical developmental processes. Here, we investigated whether TLR4 signaling in CX3CR1-expressing myeloid cells contributes to microglial morphology, synaptic engulfment, and behavioral development in mice under basal conditions. TLR4 conditional knockout altered maternal separation-induced ultrasonic vocalizations without impacting social preference or anxiety-like behaviors. Conditional TLR4 knockout in CX3CR1-expressing myeloid cells markedly increased microglial ramification and cell volume within the paraventricular nucleus (PVN) of the hypothalamus. TLR4 conditional knockout also reduced microglial engulfment of vGlut2-positive presynaptic material, while overall excitatory synapse numbers remained unchanged. Together, these findings demonstrate that TLR4 signaling in CX3CR1-expressing myeloid cells contributes to microglial morphology, presynaptic engulfment, and neonatal communicative behavior under basal conditions.
