## Supplementary material for "*Cx3cr1*-BAC-CRE-mediated knockout of toll-like receptor 4 alters mouse communicative behaviors, microglial morphology, and engulfment of synaptic material": Statistics Table

### Sheet: MGH2 TLR4 Validation and USV
Figure 1. Perinatal immune challenge induces deficits in social behavior in male but not female mice.
Significant p-values have a blue background color
Figure 1B	TLR4 Validation
	Unpaired t test with Welch's correction
	P value	0.0025
	P value summary	**
	Significantly different (P < 0.05)?	Yes
	One- or two-tailed P value?	Two-tailed
	Welch-corrected t, df	t=4.216, df=8.655
	Cohen's d effect size	1.44
Figure 1C	# of calls
	Two-way ANOVA	Ordinary
	Alpha	0.05
	Source of Variation	% of total variation	P value	P value summary	Significant?
	Interaction	0.07531	0.8182	ns	No
	Sex	2.163	0.2207	ns	No
	Genotype	7.051	0.0291	*	Yes
	ANOVA table	SS (Type III)	DF	MS	F (DFn, DFd)	P value	n2p effect size	Cohen's f effect size
	Interaction	893.5	1	893.5	F (1, 63) = 0.05327	P=0.8182	0.000844879	0.0290791
	Sex	25657	1	25657	F (1, 63) = 1.530	P=0.2207	0.0237058	0.155825
	Genotype	83650	1	83650	F (1, 63) = 4.987	P=0.0291	0.0733576	0.281363
	Residual	1056654	63	16772
	Total	1186341	66
Figure 1D	# of up frequency modulation calls
	Two-way ANOVA	Ordinary
	Alpha	0.05
	Source of Variation	% of total variation	P value	P value summary	Significant?
	Interaction	0.09597	0.7988	ns	No
	Sex	5.95e-06	0.9984	ns	No
	Genotype	10.16	0.0107	*	Yes
	ANOVA table	SS (Type III)	DF	MS	F (DFn, DFd)	P value	n2p effect size	Cohen's f effect size
	Interaction	7.439	1	7.439	F (1, 61) = 0.06552	P=0.7988	0.00107307	0.0327754
	Sex	0.0004612	1	0.0004612	F (1, 61) = 4.062e-006	P=0.9984	6.65993e-08	0.000258068
	Genotype	787.9	1	787.9	F (1, 61) = 6.940	P=0.0107	0.102154	0.337307
	Residual	6925	61	113.5
	Total	7751	64
Figure 1E	# of step up calls
	Two-way ANOVA	Ordinary
	Alpha	0.05
	Source of Variation	% of total variation	P value	P value summary	Significant?
	Interaction	0.4348	0.586	ns	No
	Sex	0.03821	0.8716	ns	No
	Genotype	10.95	0.0079	**	Yes
	ANOVA table	SS (Type III)	DF	MS	F (DFn, DFd)	P value	n2p effect size	Cohen's f effect size
	Interaction	664.4	1	664.4	F (1, 61) = 0.2997	P=0.5860	0.00489003	0.0701003
	Sex	58.39	1	58.39	F (1, 61) = 0.02635	P=0.8716	0.000431679	0.0207814
	Genotype	16736	1	16736	F (1, 61) = 7.551	P=0.0079	0.110149	0.351829
	Residual	135204	61	2216
	Total	152804	64
Figure 1F	# of step down calls
	Two-way ANOVA	Ordinary
	Alpha	0.05
	Source of Variation	% of total variation	P value	P value summary	Significant?
	Interaction	1.469	0.3231	ns	No
	Sex	0.276	0.6674	ns	No
	Genotype	7.92	0.0241	*	Yes
	ANOVA table	SS (Type III)	DF	MS	F (DFn, DFd)	P value	n2p effect size	Cohen's f effect size
	Interaction	9.495	1	9.495	F (1, 62) = 0.9920	P=0.3231	0.015749	0.126495
	Sex	1.784	1	1.784	F (1, 62) = 0.1864	P=0.6674	0.00299739	0.0548307
	Genotype	51.18	1	51.18	F (1, 62) = 5.348	P=0.0241	0.0794005	0.293681
	Residual	593.4	62	9.571
	Total	646.3	65
Figure 1G	# of multi-step calls
	Two-way ANOVA	Ordinary
	Alpha	0.05
	Source of Variation	% of total variation	P value	P value summary	Significant?
	Interaction	0.02035	0.908	ns	No
	Sex	3.945	0.1114	ns	No
	Genotype	7.707	0.0276	*	Yes
	ANOVA table	SS (Type III)	DF	MS	F (DFn, DFd)	P value	n2p effect size	Cohen's f effect size
	Interaction	0.01722	1	0.01722	F (1, 59) = 0.01347	P=0.9080	0.00022839	0.0151143
	Sex	3.337	1	3.337	F (1, 59) = 2.612	P=0.1114	0.0423924	0.210402
	Genotype	6.52	1	6.52	F (1, 59) = 5.103	P=0.0276	0.0796093	0.2941
	Residual	75.38	59	1.278
	Total	84.6	62
Figure 1H	# of chevron calls
	Two-way ANOVA	Ordinary
	Alpha	0.05
	Source of Variation	% of total variation	P value	P value summary	Significant?
	Interaction	0.2938	0.6575	ns	No
	Sex	4.034	0.104	ns	No
	Genotype	7.399	0.0291	*	Yes
	ANOVA table	SS (Type III)	DF	MS	F (DFn, DFd)	P value	n2p effect size	Cohen's f effect size
	Interaction	105.1	1	105.1	F (1, 59) = 0.1985	P=0.6575	0.00335471	0.0580172
	Sex	1443	1	1443	F (1, 59) = 2.726	P=0.1040	0.044173	0.214975
	Genotype	2646	1	2646	F (1, 59) = 5.000	P=0.0291	0.0781222	0.291106
	Residual	31224	59	529.2
	Total	35761	62
Figure 1I	# of complex calls
	Two-way ANOVA	Ordinary
	Alpha	0.05
	Source of Variation	% of total variation	P value	P value summary	Significant?
	Interaction	0.1465	0.7544	ns	No
	Sex	1.482	0.3215	ns	No
	Genotype	7.164	0.0318	*	Yes
	ANOVA table	SS (Type III)	DF	MS	F (DFn, DFd)	P value	n2p effect size	Cohen's f effect size
	Interaction	0.8448	1	0.8448	F (1, 60) = 0.09880	P=0.7544	0.00164376	0.0405766
	Sex	8.545	1	8.545	F (1, 60) = 0.9993	P=0.3215	0.0163809	0.129049
	Genotype	41.3	1	41.3	F (1, 60) = 4.830	P=0.0318	0.0744949	0.28371
	Residual	513.1	60	8.551
	Total	576.5	63
Figure 1J	# of flat calls
	Two-way ANOVA	Ordinary
	Alpha	0.05
	Source of Variation	% of total variation	P value	P value summary	Significant?
	Interaction	0.002896	0.966	ns	No
	Sex	1.151	0.3974	ns	No
	Genotype	0.347	0.6414	ns	No
	ANOVA table	SS (Type III)	DF	MS	F (DFn, DFd)	P value	n2p effect size	Cohen's f effect size
	Interaction	0.255	1	0.255	F (1, 62) = 0.001828	P=0.9660	2.94721e-05	0.0054289
	Sex	101.3	1	101.3	F (1, 62) = 0.7262	P=0.3974	0.0115728	0.108205
	Genotype	30.56	1	30.56	F (1, 62) = 0.2190	P=0.6414	0.0035197	0.0594317
	Residual	8652	62	139.6
	Total	8807	65

### Sheet: Social and Anxiety Behaviors
Figure 2. Adolescent Behaviors
Significant p-values have a blue background color
Figure 2B	% Sociability
	Two-way ANOVA	Ordinary
	Alpha	0.05
	Source of Variation	% of total variation	P value	P value summary	Significant?
	Interaction	1.174	0.3725	ns	No
	Sex	6.457	0.0392	*	Yes
	Genotype	0.9944	0.4117	ns	No
	ANOVA table	SS (Type III)	DF	MS	F (DFn, DFd)	P value	n2p effect size	Cohen's f effect size
	Interaction	179	1	179	F (1, 62) = 0.8068	P=0.3725	0.0128435	0.114064
	Sex	984.3	1	984.3	F (1, 62) = 4.436	P=0.0392	0.0667671	0.267477
	Genotype	151.6	1	151.6	F (1, 62) = 0.6831	P=0.4117	0.0108989	0.104972
	Residual	13758	62	221.9
	Total	15244	65
Figure 2C	Interaction Times
	ANOVA summary									Bonferroni's multiple comparisons test	Mean diff.	95.00% CI of diff.	Below threshold?	Summary	Adjusted P Value
	F	12.53								Female Ctrl : Social vs. Object	12.62	3.188 to 22.05	Yes	**	0.0037	A-B
	P value	<0.0001								Female TLR4 cKO : Social vs. Object	8.95	1.493 to 16.41	Yes	*	0.0115	C-D
	P value summary	****								Male Ctrl : Social vs. Object	15.61	9.250 to 21.97	Yes	****	<0.0001	E-F
	Significant diff. among means (P < 0.05)?	Yes								Male TLR4 cKO : Social vs. Object	13.89	7.052 to 20.74	Yes	****	<0.0001	G-H
	R squared	0.4105
										Test details	Mean 1	Mean 2	Mean diff.	SE of diff.	n1	n2	t	DF
	Brown-Forsythe test									Social vs. Object	19.62	7	12.62	3.722	10	10	3.391	126
	F (DFn, DFd)	3.676 (7, 126)								Social vs. Object	17.53	8.575	8.95	2.943	16	16	3.042	126
	P value	0.0012								Social vs. Object	21.59	5.982	15.61	2.509	22	22	6.22	126
	P value summary	**								Social vs. Object	18.33	4.432	13.89	2.7	19	19	5.146	126
	Are SDs significantly different (P < 0.05)?	Yes
	Bartlett's test
	Bartlett's statistic (corrected)	74.04
	P value	<0.0001
	P value summary	****
	Are SDs significantly different (P < 0.05)?	Yes
	ANOVA table	SS	DF	MS	F (DFn, DFd)	P value	n2p effect size	Cohen's f effect size
	Treatment (between columns)	6078	7	868.2	F (7, 126) = 12.53	P<0.0001	0.410509	0.834494
	Residual (within columns)	8728	126	69.27
	Total	14806	133
Figure 2D	EZM % Time in Open Arms
	Two-way ANOVA	Ordinary
	Alpha	0.05
	Source of Variation	% of total variation	P value	P value summary	Significant?
	Interaction	0.5085	0.5884	ns	No
	Sex	2.313	0.2507	ns	No
	Genotype	1.804	0.3098	ns	No
	ANOVA table	SS (Type III)	DF	MS	F (DFn, DFd)	P value	n2p effect size	Cohen's f effect size
	Interaction	28.76	1	28.76	F (1, 55) = 0.2962	P=0.5884	0.00535692	0.0733878
	Sex	130.8	1	130.8	F (1, 55) = 1.348	P=0.2507	0.0239088	0.156507
	Genotype	102	1	102	F (1, 55) = 1.051	P=0.3098	0.0187431	0.138207
	Residual	5340	55	97.09
	Total	5657	58
Figure 2E	Light Dark Box % Time in Light
	Two-way ANOVA	Ordinary
	Alpha	0.05
	Source of Variation	% of total variation	P value	P value summary	Significant?
	Interaction	0.5882	0.539	ns	No
	Sex	2.66	0.1938	ns	No
	Genotype	0.5189	0.5639	ns	No
	ANOVA table	SS (Type III)	DF	MS	F (DFn, DFd)	P value	n2p effect size	Cohen's f effect size
	Interaction	891.4	1	891.4	F (1, 62) = 0.3816	P=0.5390	0.00611694	0.0784512
	Sex	4032	1	4032	F (1, 62) = 1.726	P=0.1938	0.0270846	0.166849
	Genotype	786.4	1	786.4	F (1, 62) = 0.3366	P=0.5639	0.00540031	0.073686
	Residual	144835	62	2336
	Total	151547	65
Figure 2F	Light Dark Box Latency to Light
	Two-way ANOVA	Ordinary
	Alpha	0.05
	Source of Variation	% of total variation	P value	P value summary	Significant?
	Interaction	3.865	0.1245	ns	No
	Sex	0.2205	0.7112	ns	No
	Genotype	0.219	0.7121	ns	No
	ANOVA table	SS (Type III)	DF	MS	F (DFn, DFd)	P value	n2p effect size	Cohen's f effect size
	Interaction	145.6	1	145.6	F (1, 60) = 2.427	P=0.1245	0.0388723	0.201108
	Sex	8.305	1	8.305	F (1, 60) = 0.1384	P=0.7112	0.00230163	0.0480307
	Genotype	8.25	1	8.25	F (1, 60) = 0.1375	P=0.7121	0.00228643	0.0478714
	Residual	3600	60	60
	Total	3767	63

### Sheet: Microglial Morphology
Figure 3. Microglial Morphology
Significant p-values have a blue background color
	Ramification Index
	Two-way ANOVA	Ordinary
	Alpha	0.05
	Source of Variation	% of total variation	P value	P value summary	Significant?
	Interaction	0.5887	0.6559	ns	No
	Sex	0.9273	0.5765	ns	No
	Genotype	23.94	0.008	**	Yes
	ANOVA table	SS (Type III)	DF	MS	F (DFn, DFd)	P value	n2p effect size	Cohen's f effect size
	Interaction	1.901	1	1.901	F (1, 26) = 0.2031	P=0.6559	0.00775282	0.0883934
	Sex	2.994	1	2.994	F (1, 26) = 0.3200	P=0.5765	0.0121562	0.110931
	Genotype	77.3	1	77.3	F (1, 26) = 8.260	P=0.0080	0.24111	0.563662
	Residual	243.3	26	9.359
	Total	322.9	29
	Cell Volume
	Two-way ANOVA	Ordinary
	Alpha	0.05
	Source of Variation	% of total variation	P value	P value summary	Significant?
	Interaction	1.038	0.5588	ns	No
	Sex	0.1042	0.8527	ns	No
	Genotype	22.62	0.0104	*	Yes
	ANOVA table	SS (Type III)	DF	MS	F (DFn, DFd)	P value	n2p effect size	Cohen's f effect size
	Interaction	36090	1	36090	F (1, 26) = 0.3507	P=0.5588	0.0133094	0.116142
	Sex	3620	1	3620	F (1, 26) = 0.03517	P=0.8527	0.00135118	0.0367832
	Genotype	786126	1	786126	F (1, 26) = 7.639	P=0.0104	0.227096	0.542053
	Residual	2675525	26	102905
	Total	3475183	29

### Sheet: Synapse Imaging
Figure 4. Synapses
Significant p-values have a blue background color
	# of vGlut2+ Excitatory Synapses
	Two-way ANOVA	Ordinary
	Alpha	0.05
	Source of Variation	% of total variation	P value	P value summary	Significant?
	Interaction	0.0159	0.9481	ns	No
	Sex	6.703	0.1889	ns	No
	Genotype	0.8848	0.6279	ns	No
	ANOVA table	SS (Type III)	DF	MS	F (DFn, DFd)	P value	n2p effect size	Cohen's f effect size
	Interaction	0.006058	1	0.006058	F (1, 25) = 0.004327	P=0.9481	0.000173056	0.0131562
	Sex	2.554	1	2.554	F (1, 25) = 1.824	P=0.1889	0.0680087	0.270132
	Genotype	0.3372	1	0.3372	F (1, 25) = 0.2408	P=0.6279	0.00954235	0.0981544
	Residual	35	25	1.4
	Total	38.11	28
	# of vGlut2+ Puncta within Microglia
	Two-way ANOVA	Ordinary
	Alpha	0.05
	Source of Variation	% of total variation	P value	P value summary	Significant?
	Interaction	3.463	0.3134	ns	No
	Sex	0.8518	0.6143	ns	No
	Genotype	14.79	0.0436	*	Yes
	ANOVA table	SS (Type III)	DF	MS	F (DFn, DFd)	P value	n2p effect size	Cohen's f effect size
	Interaction	24.09	1	24.09	F (1, 25) = 1.059	P=0.3134	0.0406246	0.205779
	Sex	5.925	1	5.925	F (1, 25) = 0.2604	P=0.6143	0.0103075	0.102053
	Genotype	102.8	1	102.8	F (1, 25) = 4.520	P=0.0436	0.153045	0.425088
	Residual	568.9	25	22.76
	Total	695.6	28
	# of PSD95+ Puncta within Microglia
	Two-way ANOVA	Ordinary
	Alpha	0.05
	Source of Variation	% of total variation	P value	P value summary	Significant?
	Interaction	0.0679	0.8884	ns	No
	Sex	15.4	0.0431	*	Yes
	Genotype	1.805	0.4717	ns	No
	ANOVA table	SS (Type III)	DF	MS	F (DFn, DFd)	P value	n2p effect size	Cohen's f effect size
	Interaction	0.5706	1	0.5706	F (1, 24) = 0.02012	P=0.8884	0.000837553	0.0289526
	Sex	129.4	1	129.4	F (1, 24) = 4.562	P=0.0431	0.159733	0.436003
	Genotype	15.17	1	15.17	F (1, 24) = 0.5348	P=0.4717	0.0218	0.149285
	Residual	680.7	24	28.36
	Total	840.4	27

### Sheet: Supplemental Figure 1 Stats
Supplemental Figure 1. Ultrasonic Vocalizations
Significant p-values have a blue background color
Supplemental Figure 1A	# of down frequency modulation calls
	Two-way ANOVA	Ordinary
	Alpha	0.05
	Source of Variation	% of total variation	P value	P value summary	Significant?
	Interaction	0.983	0.418	ns	No
	Sex	4.59	0.083	ns	No
	Genotype	0.49	0.5669	ns	No
	ANOVA table	SS (Type III)	DF	MS	F (DFn, DFd)	P value	n2p effect size	Cohen's f effect size
	Interaction	1151	1	1151	F (1, 63) = 0.6646	P=0.4180	0.0104362	0.102695
	Sex	5376	1	5376	F (1, 63) = 3.103	P=0.0830	0.0469462	0.221943
	Genotype	573.9	1	573.9	F (1, 63) = 0.3313	P=0.5669	0.00523097	0.0725154
	Residual	109138	63	1732
	Total	117121	66
Supplemental Figure 1B	# of reverse chevron calls
	Two-way ANOVA	Ordinary								Bonferroni's multiple comparisons test	Predicted (LS) Mean diff.	95.00% CI of diff.	Below threshold?	Summary	Adjusted P Value
	Alpha	0.05
										Female
	Source of Variation	% of total variation	P value	P value summary	Significant?					Ctrl vs. Tlr4 cKO	2.286	0.1299 to 4.442	Yes	*	0.0355
	Interaction	7.291	0.0333	*	Yes
	Sex	0.01494	0.9217	ns	No					Male
	Genotype	4.32	0.0987	ns	No					Ctrl vs. Tlr4 cKO	-0.2974	-1.965 to 1.371	No	ns	>0.9999
	ANOVA table	SS (Type III)	DF	MS	F (DFn, DFd)	P value	n2p effect size	Cohen's f effect size		Ctrl
	Interaction	24.35	1	24.35	F (1, 59) = 4.751	P=0.0333	0.0745218	0.283765		Female vs. Male	1.35	-0.6666 to 3.367	No	ns	0.2579
	Sex	0.04988	1	0.04988	F (1, 59) = 0.009733	P=0.9217	0.00016492	0.0128432
	Genotype	14.43	1	14.43	F (1, 59) = 2.815	P=0.0987	0.0455449	0.218445		Tlr4 cKO
	Residual	302.4	59	5.125						Female vs. Male	-1.233	-3.067 to 0.6009	No	ns	0.2547
	Total	333.9	62
Supplemental Figure 1C	# of two step calls
	Two-way ANOVA	Ordinary
	Alpha	0.05
	Source of Variation	% of total variation	P value	P value summary	Significant?
	Interaction	0.004054	0.9602	ns	No
	Sex	3.705	0.1356	ns	No
	Genotype	1.573	0.3282	ns	No
	ANOVA table	SS (Type III)	DF	MS	F (DFn, DFd)	P value	n2p effect size	Cohen's f effect size
	Interaction	0.169	1	0.169	F (1, 58) = 0.002507	P=0.9602	4.32206e-05	0.00657438
	Sex	154.4	1	154.4	F (1, 58) = 2.291	P=0.1356	0.0379884	0.198717
	Genotype	65.56	1	65.56	F (1, 58) = 0.9724	P=0.3282	0.0164908	0.129488
	Residual	3910	58	67.42
	Total	4169	61
Supplemental Figure 1D	# of short calls
	Two-way ANOVA	Ordinary
	Alpha	0.05
	Source of Variation	% of total variation	P value	P value summary	Significant?
	Interaction	0.2496	0.6888	ns	No
	Sex	1.078	0.4062	ns	No
	Genotype	0.9334	0.4394	ns	No
	ANOVA table	SS (Type III)	DF	MS	F (DFn, DFd)	P value	n2p effect size	Cohen's f effect size
	Interaction	108.9	1	108.9	F (1, 63) = 0.1619	P=0.6888	0.00256254	0.0506865
	Sex	470.4	1	470.4	F (1, 63) = 0.6992	P=0.4062	0.0109757	0.105345
	Genotype	407.4	1	407.4	F (1, 63) = 0.6055	P=0.4394	0.00951971	0.0980368
	Residual	42388	63	672.8
	Total	43643	66
Supplemental Figure 1E	Average call duration
	Two-way ANOVA	Ordinary
	Alpha	0.05
	Source of Variation	% of total variation	P value	P value summary	Significant?
	Interaction	1.335	0.3483	ns	No
	Sex	2.65	0.1879	ns	No
	Genotype	1.274	0.3596	ns	No
	ANOVA table	SS (Type III)	DF	MS	F (DFn, DFd)	P value	n2p effect size	Cohen's f effect size
	Interaction	0.0001668	1	0.0001668	F (1, 63) = 0.8928	P=0.3483	0.0139736	0.119045
	Sex	0.0003311	1	0.0003311	F (1, 63) = 1.773	P=0.1879	0.0273611	0.167723
	Genotype	0.0001591	1	0.0001591	F (1, 63) = 0.8518	P=0.3596	0.0133371	0.116264
	Residual	0.01177	63	0.0001868
	Total	0.01249	66
Supplemental Figure 1F	Average call pitch
	Two-way ANOVA	Ordinary
	Alpha	0.05
	Source of Variation	% of total variation	P value	P value summary	Significant?
	Interaction	0.5606	0.5482	ns	No
	Sex	0.981	0.4275	ns	No
	Genotype	1.201	0.3802	ns	No
	ANOVA table	SS (Type III)	DF	MS	F (DFn, DFd)	P value	n2p effect size	Cohen's f effect size
	Interaction	0.0002393	1	0.0002393	F (1, 63) = 0.3645	P=0.5482	0.0057525	0.0760643
	Sex	0.0004188	1	0.0004188	F (1, 63) = 0.6379	P=0.4275	0.0100242	0.100627
	Genotype	0.0005128	1	0.0005128	F (1, 63) = 0.7811	P=0.3802	0.0122466	0.111348
	Residual	0.04136	63	0.0006565
	Total	0.04269	66
Supplemental Figure 1G	Average call bandwidth
	Two-way ANOVA	Ordinary
	Alpha	0.05
	Source of Variation	% of total variation	P value	P value summary	Significant?
	Interaction	0.005827	0.9513	ns	No
	Sex	0.1263	0.7763	ns	No
	Genotype	1.859	0.2778	ns	No
	ANOVA table	SS (Type III)	DF	MS	F (DFn, DFd)	P value	n2p effect size	Cohen's f effect size
	Interaction	8.451e-06	1	8.451e-06	F (1, 63) = 0.003756	P=0.9513	5.95945e-05	0.00771998
	Sex	0.0001832	1	0.0001832	F (1, 63) = 0.08140	P=0.7763	0.00129029	0.0359439
	Genotype	0.002697	1	0.002697	F (1, 63) = 1.199	P=0.2778	0.0186647	0.137912
	Residual	0.1418	63	0.00225
	Total	0.145	66

### Sheet: Supplemental Figure 2 Stats
Supplemental Figure 2. Pup weights
Significant p-values have a blue background color
Supplemental Figure 2D	Pup Weights
	Table Analyzed	Offspring Weight 3way RM
	Mixed-effects model (REML)	Matching by factor: Age
	Assume sphericity?	Yes
	Alpha	0.05
	Fixed effects (type III)	P value	P value summary	Statistically significant (P < 0.05)?	F (DFn, DFd)
	Age	<0.0001	****	Yes	F (3, 163) = 1639
	Sex	0.004	**	Yes	F (1, 63) = 8.924
	Genotype	0.3539	ns	No	F (1, 63) = 0.8724
	Age x Sex	<0.0001	****	Yes	F (3, 163) = 21.85
	Age x Genotype	0.4561	ns	No	F (3, 163) = 0.8737
	Sex x Genotype	0.3868	ns	No	F (1, 63) = 0.7596
	Age x Sex x Genotype	0.6734	ns	No	F (3, 163) = 0.5137
	Random effects	SD	Variance
	Animal	1.172	1.373
	Residual	1.013	1.027
	Was the matching effective?
	Chi-square, df	68.01, 1
	P value	<0.0001
	P value summary	****
	Is there significant matching (P < 0.05)?	Yes
	Data summary
	Number of columns	2 x 2
	Number of rows (Age)	4
	Number of subjects (Animal)	67
	Number of missing values	26

### Sheet: Supplemental Figure 3 Stats
Supplemental Figure 4. Synaptic
Significant p-values have a blue background color
Supplemental Figure 3B	Ramification Index
	Three-way ANOVA	Ordinary
	Alpha	0.05
											Bonferroni's multiple comparisons test	Mean diff.	95.00% CI of diff.	Below threshold?	Summary	Adjusted P Value
	Source of Variation	% of total variation	P value	P value summary	Significant?
	Genotype	0.9817	0.4188	ns	No						Ctrl:Female Ctrl vs. Tlr4 cKO:Female Ctrl	-2.755	-7.440 to 1.930	No	ns	>0.9999
	Sex	2.325	0.2153	ns	No						Ctrl:Female LBN vs. Tlr4 cKO:Female LBN	3.565	-1.724 to 8.855	No	ns	0.5831
	Treatment	1.821	0.2721	ns	No						Ctrl:Male Ctrl vs. Tlr4 cKO:Male Ctrl	-3.78	-9.069 to 1.510	No	ns	0.4437
	Genotype x Sex	2.516	0.1977	ns	No						Ctrl:Male LBN vs. Tlr4 cKO:Male LBN	0.2725	-4.237 to 4.782	No	ns	>0.9999
	Genotype x Treatment	14.52	0.0028	**	Yes						Ctrl:Female Ctrl vs. Ctrl:Female LBN	-2.637	-7.546 to 2.273	No	ns	>0.9999
	Sex x Treatment	0.3363	0.6354	ns	No						Ctrl:Male Ctrl vs. Ctrl:Male LBN	-0.7132	-5.634 to 4.207	No	ns	>0.9999
	Genotype x Sex x Treatment	0.6944	0.4961	ns	No						Tlr4 cKO:Female Ctrl vs. Tlr4 cKO:Female LBN	3.684	-1.398 to 8.766	No	ns	0.4133
											Tlr4 cKO:Male Ctrl vs. Tlr4 cKO:Male LBN	3.339	-1.571 to 8.249	No	ns	0.5602
	ANOVA table	SS (Type III)	DF	MS	F (DFn, DFd)	P value	n2p effect size	Cohen's f effect size			Ctrl:Female Ctrl vs. Ctrl:Male Ctrl	1.155	-3.530 to 5.841	No	ns	>0.9999
	Genotype	6.691	1	6.691	F (1, 53) = 0.6639	P=0.4188	0.0123726	0.111927			Ctrl:Female LBN vs. Ctrl:Male LBN	3.079	-2.056 to 8.213	No	ns	0.9388
	Sex	15.85	1	15.85	F (1, 53) = 1.573	P=0.2153	0.0288208	0.172267			Tlr4 cKO:Female Ctrl vs. Tlr4 cKO:Male Ctrl	0.1307	-5.159 to 5.420	No	ns	>0.9999
	Treatment	12.41	1	12.41	F (1, 53) = 1.232	P=0.2721	0.0227077	0.152431			Tlr4 cKO:Female LBN vs. Tlr4 cKO:Male LBN	-0.2142	-4.900 to 4.471	No	ns	>0.9999
	Genotype x Sex	17.15	1	17.15	F (1, 53) = 1.702	P=0.1977	0.0311111	0.179193
	Genotype x Treatment	98.99	1	98.99	F (1, 53) = 9.822	P=0.0028	0.15636	0.430511
	Sex x Treatment	2.292	1	2.292	F (1, 53) = 0.2275	P=0.6354	0.00427299	0.0655083
	Genotype x Sex x Treatment	4.733	1	4.733	F (1, 53) = 0.4697	P=0.4961	0.0087838	0.0941363
	Residual	534.1	53	10.08
Supplemental Figure 3C	Cell Volume
	Three-way ANOVA	Ordinary
	Alpha	0.05
	Source of Variation	% of total variation	P value	P value summary	Significant?
	Genotype	7.768	0.0265	*	Yes
	Sex	0.9674	0.424	ns	No
	Treatment	6.544	0.0409	*	Yes
	Genotype x Sex	2.336	0.2161	ns	No
	Genotype x Treatment	4.961	0.0737	ns	No
	Sex x Treatment	0.4139	0.6004	ns	No
	Genotype x Sex x Treatment	0.206	0.7115	ns	No
	ANOVA table	SS (Type III)	DF	MS	F (DFn, DFd)	P value	n2p effect size	Cohen's f effect size
	Genotype	493716	1	493716	F (1, 53) = 5.213	P=0.0265	0.0895431	0.313607
	Sex	61488	1	61488	F (1, 53) = 0.6492	P=0.4240	0.0121004	0.110673
	Treatment	415933	1	415933	F (1, 53) = 4.391	P=0.0409	0.0765153	0.287845
	Genotype x Sex	148453	1	148453	F (1, 53) = 1.567	P=0.2161	0.0287229	0.171966
	Genotype x Treatment	315286	1	315286	F (1, 53) = 3.329	P=0.0737	0.0590944	0.250611
	Sex x Treatment	26306	1	26306	F (1, 53) = 0.2777	P=0.6004	0.00521291	0.0723894
	Genotype x Sex x Treatment	13095	1	13095	F (1, 53) = 0.1383	P=0.7115	0.00260177	0.0510741
	Residual	5020009	53	94717

### Sheet: Supplemental Figure 4 Stats
Supplemental Figure 4. Synaptic
Significant p-values have a blue background color
Supplemental Figure 4B	# of vGlut2+ Excitatory Synapses
	Three-way ANOVA	Ordinary
	Alpha	0.05
											Bonferroni's multiple comparisons test	Mean diff.	95.00% CI of diff.	Below threshold?	Summary	Adjusted P Value
	Source of Variation	% of total variation	P value	P value summary	Significant?
	Genotype	0.5018	0.5791	ns	No						Ctrl:Female Ctrl vs. Tlr4 cKO:Female Ctrl	0.3138	-1.584 to 2.212	No	ns	>0.9999
	Sex	3.757	0.1331	ns	No						Ctrl:Female LBN vs. Tlr4 cKO:Female LBN	0.813	-1.025 to 2.651	No	ns	>0.9999
	Treatment	0.02632	0.8987	ns	No						Ctrl:Male Ctrl vs. Tlr4 cKO:Male Ctrl	0.123	-1.842 to 2.088	No	ns	>0.9999
	Genotype x Sex	9.081	0.0216	*	Yes						Ctrl:Male LBN vs. Tlr4 cKO:Male LBN	-1.942	-3.704 to -0.1809	Yes	*	0.0209
	Genotype x Treatment	2.566	0.2127	ns	No						Ctrl:Female Ctrl vs. Ctrl:Female LBN	-0.2913	-2.085 to 1.502	No	ns	>0.9999
	Sex x Treatment	0.1107	0.7941	ns	No						Ctrl:Male Ctrl vs. Ctrl:Male LBN	1.154	-0.7398 to 3.047	No	ns	0.8735
	Genotype x Sex x Treatment	6.88	0.0441	*	Yes						Tlr4 cKO:Female Ctrl vs. Tlr4 cKO:Female LBN	0.2079	-1.732 to 2.148	No	ns	>0.9999
											Tlr4 cKO:Male Ctrl vs. Tlr4 cKO:Male LBN	-0.9116	-2.750 to 0.9263	No	ns	>0.9999
	ANOVA table	SS (Type III)	DF	MS	F (DFn, DFd)	P value	n2p effect size	Cohen's f effect size			Ctrl:Female Ctrl vs. Ctrl:Male Ctrl	0.4878	-1.306 to 2.281	No	ns	>0.9999
	Genotype	0.3983	1	0.3983	F (1, 47) = 0.3121	P=0.5791	0.00659565	0.0814828			Ctrl:Female LBN vs. Ctrl:Male LBN	1.933	0.03932 to 3.826	Yes	*	0.042
	Sex	2.982	1	2.982	F (1, 47) = 2.336	P=0.1331	0.0473544	0.222954			Tlr4 cKO:Female Ctrl vs. Tlr4 cKO:Male Ctrl	0.297	-1.764 to 2.358	No	ns	>0.9999
	Treatment	0.02089	1	0.02089	F (1, 47) = 0.01637	P=0.8987	0.000348103	0.0186608			Tlr4 cKO:Female LBN vs. Tlr4 cKO:Male LBN	-0.8226	-2.524 to 0.8790	No	ns	>0.9999
	Genotype x Sex	7.209	1	7.209	F (1, 47) = 5.648	P=0.0216	0.107278	0.346655
	Genotype x Treatment	2.037	1	2.037	F (1, 47) = 1.596	P=0.2127	0.0328405	0.184271
	Sex x Treatment	0.08791	1	0.08791	F (1, 47) = 0.06887	P=0.7941	0.00146327	0.0382807
	Genotype x Sex x Treatment	5.462	1	5.462	F (1, 47) = 4.279	P=0.0441	0.0834505	0.301742
	Residual	59.99	47	1.276
Supplemental Figure 4C	# of engulfed vGlut2+ synapses
	Three-way ANOVA	Ordinary
	Alpha	0.05
											Bonferroni's multiple comparisons test	Mean diff.	95.00% CI of diff.	Below threshold?	Summary	Adjusted P Value
	Source of Variation	% of total variation	P value	P value summary	Significant?
	Genotype	0.5388	0.5592	ns	No						Ctrl:Female Ctrl vs. Tlr4 cKO:Female Ctrl	2.049	-6.161 to 10.26	No	ns	>0.9999
	Sex	4.526	0.0948	ns	No						Ctrl:Female LBN vs. Tlr4 cKO:Female LBN	-0.6617	-8.611 to 7.287	No	ns	>0.9999
	Treatment	6.104	0.0536	ns	No						Ctrl:Male Ctrl vs. Tlr4 cKO:Male Ctrl	5.912	-2.586 to 14.41	No	ns	0.4983
	Genotype x Sex	0.007828	0.9438	ns	No						Ctrl:Male LBN vs. Tlr4 cKO:Male LBN	-4.145	-11.76 to 3.472	No	ns	>0.9999
	Genotype x Treatment	8.83	0.0214	*	Yes						Ctrl:Female Ctrl vs. Ctrl:Female LBN	2.213	-5.544 to 9.971	No	ns	>0.9999
	Sex x Treatment	2.794	0.1868	ns	No						Ctrl:Male Ctrl vs. Ctrl:Male LBN	9.478	1.289 to 17.67	Yes	*	0.0129
	Genotype x Sex x Treatment	2.924	0.1771	ns	No						Tlr4 cKO:Female Ctrl vs. Tlr4 cKO:Female LBN	-0.4968	-8.888 to 7.894	No	ns	>0.9999
											Tlr4 cKO:Male Ctrl vs. Tlr4 cKO:Male LBN	-0.5794	-8.528 to 7.370	No	ns	>0.9999
	ANOVA table	SS (Type III)	DF	MS	F (DFn, DFd)	P value	n2p effect size	Cohen's f effect size			Ctrl:Female Ctrl vs. Ctrl:Male Ctrl	-1.442	-9.199 to 6.316	No	ns	>0.9999
	Genotype	8.261	1	8.261	F (1, 47) = 0.3460	P=0.5592	0.00730893	0.0858064			Ctrl:Female LBN vs. Ctrl:Male LBN	5.823	-2.366 to 14.01	No	ns	0.449
	Sex	69.41	1	69.41	F (1, 47) = 2.907	P=0.0948	0.0582587	0.248722			Tlr4 cKO:Female Ctrl vs. Tlr4 cKO:Male Ctrl	2.422	-6.491 to 11.33	No	ns	>0.9999
	Treatment	93.59	1	93.59	F (1, 47) = 3.920	P=0.0536	0.0769914	0.288814			Tlr4 cKO:Female LBN vs. Tlr4 cKO:Male LBN	2.339	-5.020 to 9.698	No	ns	>0.9999
	Genotype x Sex	0.12	1	0.12	F (1, 47) = 0.005027	P=0.9438	0.00010694	0.0103418
	Genotype x Treatment	135.4	1	135.4	F (1, 47) = 5.671	P=0.0214	0.107683	0.347386
	Sex x Treatment	42.84	1	42.84	F (1, 47) = 1.794	P=0.1868	0.0367776	0.195402
	Genotype x Sex x Treatment	44.84	1	44.84	F (1, 47) = 1.878	P=0.1771	0.0384286	0.199911
	Residual	1122	47	23.88
Supplemental Figure 4D	# of engulfed PSD95+ synapses
	Three-way ANOVA	Ordinary
	Alpha	0.05
											Bonferroni's multiple comparisons test	Mean diff.	95.00% CI of diff.	Below threshold?	Summary	Adjusted P Value
	Source of Variation	% of total variation	P value	P value summary	Significant?
	Genotype	1.944	0.2565	ns	No						Ctrl:Female Ctrl vs. Tlr4 cKO:Female Ctrl	1.404	-7.588 to 10.40	No	ns	>0.9999
	Sex	15.64	0.0021	**	Yes						Ctrl:Female LBN vs. Tlr4 cKO:Female LBN	-0.7009	-9.408 to 8.006	No	ns	>0.9999
	Treatment	0.04429	0.8631	ns	No						Ctrl:Male Ctrl vs. Tlr4 cKO:Male Ctrl	1.455	-8.308 to 11.22	No	ns	>0.9999
	Genotype x Sex	2.826	0.1725	ns	No						Ctrl:Male LBN vs. Tlr4 cKO:Male LBN	-8.991	-17.34 to -0.6472	Yes	*	0.026
	Genotype x Treatment	6.557	0.0403	*	Yes						Ctrl:Female Ctrl vs. Ctrl:Female LBN	1.181	-7.316 to 9.679	No	ns	>0.9999
	Sex x Treatment	0.0111	0.9312	ns	No						Ctrl:Male Ctrl vs. Ctrl:Male LBN	5.61	-3.360 to 14.58	No	ns	0.7874
	Genotype x Sex x Treatment	2.895	0.1675	ns	No						Tlr4 cKO:Female Ctrl vs. Tlr4 cKO:Female LBN	-0.9239	-10.12 to 8.267	No	ns	>0.9999
											Tlr4 cKO:Male Ctrl vs. Tlr4 cKO:Male LBN	-4.836	-14.03 to 4.355	No	ns	>0.9999
	ANOVA table	SS (Type III)	DF	MS	F (DFn, DFd)	P value	n2p effect size	Cohen's f effect size			Ctrl:Female Ctrl vs. Ctrl:Male Ctrl	4.691	-3.806 to 13.19	No	ns	>0.9999
	Genotype	37.74	1	37.74	F (1, 46) = 1.320	P=0.2565	0.0278989	0.16941			Ctrl:Female LBN vs. Ctrl:Male LBN	9.12	0.1501 to 18.09	Yes	*	0.0435
	Sex	303.6	1	303.6	F (1, 46) = 10.62	P=0.0021	0.18757	0.480494			Tlr4 cKO:Female Ctrl vs. Tlr4 cKO:Male Ctrl	4.741	-5.455 to 14.94	No	ns	>0.9999
	Treatment	0.86	1	0.86	F (1, 46) = 0.03009	P=0.8631	0.000653565	0.0255733			Tlr4 cKO:Female LBN vs. Tlr4 cKO:Male LBN	0.8294	-7.232 to 8.891	No	ns	>0.9999
	Genotype x Sex	54.88	1	54.88	F (1, 46) = 1.920	P=0.1725	0.0400619	0.204289
	Genotype x Treatment	127.3	1	127.3	F (1, 46) = 4.454	P=0.0403	0.0882618	0.311137
	Sex x Treatment	0.2156	1	0.2156	F (1, 46) = 0.007543	P=0.9312	0.000163927	0.0128045
	Genotype x Sex x Treatment	56.22	1	56.22	F (1, 46) = 1.967	P=0.1675	0.041	0.206768
	Residual	1315	46	28.58
